# Effect of soilless media on small-scale propagation of *Pinguicula gigantea*

**DOI:** 10.1101/2023.01.18.523674

**Authors:** Kevin Tarner, Hakon Jones, Mile Ingwers, Heather Gaya, Mason McNair

## Abstract

Because of their large size, colorful flowers, and insectivorous habit, butterworts (genus *Pinguicula)* are desirable ornamental plants among hobbyists and botanical conservatories. Propagation via leaves is a popular propagation method for the genus, especially for tropical species. *P. gigantea*, a species found approximately 700m above sea level in Oaxaca, Mexico, was selected to evaluate its preference for various blends of soilless media. This study found that number of leaves produced by plantlets is significantly impacted by soil type. However, there was no significant difference in biomass, plantlet diameter or average number of plantlets produced between soil treatments. These results suggest that soils with high nitrogen content may promote increased leaf number, but do not significantly affect plant biomass.
