## Supplementary material for "Effect of soilless media on small-scale propagation of *Pinguicula gigantea*": Table 1

### Sheet: Sheet1
Media	Formulation (Assume 1:1 unless otherwise instructed)	Fertilizer for 1 cubic foot of media	Average pH	Nutrient Content
Orchid bark mix	● Long-fiber sphagnum moss	● 24g crushed Gardenlime brand dolomitic limestone	5.45	Soluble Salts	2.45mS/cm
	● Perlite	● 6.4g Hi-Yield brand superphosphate		NO3-N	117.59ppm
	● River sand	● 3.1g PMC gypsum		NH4-N	11.5ppm
	● Composted pine bark fines	● 3g YaraLiva Calcinit calcium nitrate		P	21.8ppm
	● Pea gravel	● 2.6g Multi-K GG potassium nitrate		K	149/2ppm
	● Charcoal	● 1.4g Micromax granular micronutrients		Ca	197.6ppm
				Mg	81.07ppm
				Mn	0.15ppm
				Zn	0.49ppm
Greenhouse pine bark mix	● 2 - Composted pine bark fines	● 96g crushed Gardenlime brand dolomitic limestone	6.4	Soluble Salts	2.33mS/cm
	● Palmetto brand coarse vermiculite	● 25.6g Hi-Yield brand superphosphate		NO3-N	110.35ppm
		● 3.1g PMC gypsum		NH4-N	31.7ppm
		● 12g YaraLiva Calcinit calcium nitrate		P	40.64ppm
		● 10.4g Multi-K GG potassium nitrate		K	153.76ppm
		● 11.2g Micromax granular micronutrients		Ca	92.4ppm
				Mg	93.65ppm
				Mn	0.12ppm
				Zn	1.04ppm
Fafard 3b	● 3 - Peat Moss	No additional fertilizer added	6.04	Soluble Salts	0.68mS/cm
	● Perlite			NO3-N	2.95ppm
	● Vermiculite			NH4-N	1.86ppm
	● 1.7 - Pine bark fines			P	11.47ppm
				K	124.99ppm
				Ca	21.07ppm
				Mg	14.92ppm
				Mn	1.28ppm
				Zn	0.43ppm
